# In planta transposon sequencing for virulence gene identification in *Xylella fastidiosa*

**DOI:** 10.1101/2024.09.23.614259

**Authors:** Lindsey Burbank, Elizabeth Deyett, Nancy Her, Sydney Helm Rodriguez, Mayra Magdeleno, Philippe E. Rolshausen, Caroline Roper

## Abstract

In bacterial genetics, large-scale screening approaches such as sequencing transposon mutant pools can be highly effective for identifying and characterizing genes with unknown functions. In the plant pathogen, *Xylella fastidiosa*, this approach is challenging due to the fastidious nature of this bacterial species and its niche-specific growth in the plant xylem tissue. The purpose of this study was to explore the feasibility of transposon sequencing (Tnseq) for identification of virulence genes in *X. fastidiosa*, with the hypothesis that this would uncover genes or pathways not previously associated with plant infection. Predicted essential genes were compared after *X. fastidiosa* strain M23 was grown *in vitro* and *in planta* using two known susceptible host species (grapevine and almond). After growth *in planta*, several gene categories were predicted as essential including hemagglutinins, tRNAs, toxin-antitoxin systems, and prophage genes. Three predicted essential genes (XfasM23_0359, XfasM23_0360, XfasM23_0972) were chosen for further validation by making targeted deletion mutants. Deletion mutants exhibited reduced disease in grapevines, but normal growth and aggregation phenotypes *in vitro*. Overall, the Tnseq approach has some practical limitations due to the nature of the *X. fastidiosa* pathosystem, and significant bottleneck effects of inoculation, but was still able to identify genes contributing to disease in plants. Recommendations for future Tnseq studies in *X. fastidiosa* are discussed based on the challenges and results of this work.

**Importance:** *Xylella fastidiosa* is a plant pathogenic bacterial species that causes significant economic damage in multiple agricultural industries. Globally, disease epidemics in citrus, grapes, almonds, and olives launched widespread efforts in pathogen surveillance, and quarantine restrictions on plant commodities. Research efforts on *X. fastidiosa* biology and pathogenesis have still not yielded many new and effective disease control measures, and management in most areas relies primarily on insect vector control. Expansion of available genetic research tools to include high-throughput mutant screening protocols for *in planta* experiments will facilitate identification of novel disease control targets for this pathogen.
