## Supplemental File 2 for "In planta transposon sequencing for virulence gene identification in *Xylella fastidiosa*"

### Sheet: Fig2A
Supplemental File 2: Statistical analysis for figures 2, 3, 4, and 5
ANOVAOneWay
Descriptive Statistics
	N Analysis	N Missing	Mean	Standard Deviation	SE of Mean
Neg	20	0	0.4	0.64072	0.14327
359	20	0	6.9	4.86556	1.08797
972	20	0	7.475	4.03105	0.90137
M23	20	0	19.225	5.52619	1.23569
360	20	0	8.225	5.28024	1.1807
ANOVA
Overall ANOVA
	DF	Sum of Squares	Mean Square	F Value	Prob>F
Model	4	3686.14	921.534	46.6584	<0.0001
Error	95	1876.31	19.7507
Total	99	5562.45
Fit Statistics
	R-Square	Coeff Var	Root MSE	Data Mean
	0.66268	0.52625	4.44417	8.445
Means Comparisons
Tukey Test
	MeanDiff	SEM	q Value	Prob	Alpha	Sig	LCL	UCL
359 Neg	6.5	1.40537	6.5409	0.00011363	0.05	1	2.59185	10.4081
972 Neg	7.075	1.40537	7.11952	<0.0001	0.05	1	3.16685	10.9832
972 359	0.575	1.40537	0.57862	0.99402	0.05	0	-3.33315	4.48315
M23 Neg	18.825	1.40537	18.9435	<0.0001	0.05	1	14.9169	22.7331
M23 359	12.325	1.40537	12.4025	<0.0001	0.05	1	8.41685	16.2331
M23 972	11.75	1.40537	11.8239	<0.0001	0.05	1	7.84185	15.6581
360 Neg	7.825	1.40537	7.87424	<0.0001	0.05	1	3.91685	11.7332
360 359	1.325	1.40537	1.33334	0.87938	0.05	0	-2.58315	5.23315
360 972	0.75	1.40537	0.75472	0.98364	0.05	0	-3.15815	4.65815
360 M23	-11	1.40537	11.0692	<0.0001	0.05	1	-14.9081	-7.09185
Grouping Letters Table
Tukey Test
	Mean	Groups	Groups	Groups
M23	19.225	A
360	8.225		B
972	7.475		B
359	6.9		B
Neg	0.4			C

### Sheet: Fig2B
ANOVAOneWay
Descriptive Statistics
	N Analysis	N Missing	Mean	Standard Deviation	SE of Mean
972	15	0	6.8	4.97063	1.28341
0972_0972	15	0	14.9	3.62629	0.9363
Neg	15	0	0.93333	0.88372	0.22817
360	15	0	8.13333	5.39003	1.3917
0359_0359	15	0	15.4	4.3227	1.11612
359	15	0	7.3	4.33754	1.11995
0360_0360	15	0	16.8333	2.73644	0.70655
M23	15	0	13.7333	4.92395	1.27136
ANOVA
Overall ANOVA
	DF	Sum of Squares	Mean Square	F Value	Prob>F
Model	7	3224.81	460.688	26.9165	<0.0001
Error	112	1916.93	17.1155
Total	119	5141.75
Fit Statistics
	R-Square	Coeff Var	Root MSE	Data Mean
	0.62718	0.39385	4.13709	10.5042
Means Comparisons
Tukey Test
	MeanDiff	SEM	q Value	Prob	Alpha	Sig	LCL	UCL
0972_0972 0972	8.1	1.51065	7.58291	<0.0001	0.05	1	3.43356	12.7664
Neg 0972	-5.86667	1.51065	5.49215	0.00421	0.05	1	-10.5331	-1.20023
Neg 0972_0972	-13.9667	1.51065	13.0751	<0.0001	0.05	1	-18.6331	-9.30023
0360 0972	1.33333	1.51065	1.24822	0.98707	0.05	0	-3.33311	5.99977
0360 0972_0972	-6.76667	1.51065	6.3347	0.00046991	0.05	1	-11.4331	-2.10023
0360 Neg	7.2	1.51065	6.74037	0.000150471	0.05	1	2.53356	11.8664
0359_0359 0972	8.6	1.51065	8.051	<0.0001	0.05	1	3.93356	13.2664
0359_0359 0972_0972	0.5	1.51065	0.46808	0.99998	0.05	0	-4.16644	5.16644
0359_0359 Neg	14.4667	1.51065	13.5432	<0.0001	0.05	1	9.80023	19.1331
0359_0359 0360	7.26667	1.51065	6.80278	0.000125747	0.05	1	2.60023	11.9331
0359 0972	0.5	1.51065	0.46808	0.99998	0.05	0	-4.16644	5.16644
0359 0972_0972	-7.6	1.51065	7.11483	<0.0001	0.05	1	-12.2664	-2.93356
0359 Neg	6.36667	1.51065	5.96023	0.00128	0.05	1	1.70023	11.0331
0359 0360	-0.83333	1.51065	0.78014	0.99932	0.05	0	-5.49977	3.83311
0359 0359_0359	-8.1	1.51065	7.58291	<0.0001	0.05	1	-12.7664	-3.43356
0360_0360 0972	10.0333	1.51065	9.39283	<0.0001	0.05	1	5.36689	14.6998
0360_0360 0972_0972	1.93333	1.51065	1.80991	0.90448	0.05	0	-2.73311	6.59977
0360_0360 Neg	15.9	1.51065	14.885	<0.0001	0.05	1	11.2336	20.5664
0360_0360 0360	8.7	1.51065	8.14461	<0.0001	0.05	1	4.03356	13.3664
0360_0360 0359_0359	1.43333	1.51065	1.34183	0.98035	0.05	0	-3.23311	6.09977
0360_0360 0359	9.53333	1.51065	8.92475	<0.0001	0.05	1	4.86689	14.1998
M23 0972	6.93333	1.51065	6.49073	0.000304996	0.05	1	2.26689	11.5998
M23 0972_0972	-1.16667	1.51065	1.09219	0.9942	0.05	0	-5.83311	3.49977
M23 Neg	12.8	1.51065	11.9829	<0.0001	0.05	1	8.13356	17.4664
M23 0360	5.6	1.51065	5.24251	0.00765	0.05	1	0.93356	10.2664
M23 0359_0359	-1.66667	1.51065	1.56027	0.95488	0.05	0	-6.33311	2.99977
M23 0359	6.43333	1.51065	6.02264	0.00109	0.05	1	1.76689	11.0998
M23 0360_0360	-3.1	1.51065	2.9021	0.45224	0.05	0	-7.76644	1.56644
Grouping Letters Table
Tukey Test
	Mean	Groups	Groups	Groups
0360_0360	16.8333	A
0359_0359	15.4	A
0972_0972	14.9	A
M23	13.7333	A
360	8.13333		B
359	7.3		B
972	6.8		B
Neg	0.93333			C

### Sheet: Fig3A
ANOVAOneWay
Descriptive Statistics
	N Analysis	N Missing	Mean	Standard Deviation	SE of Mean
M23	6	0	70.3661	3.75739	1.53395
359	6	0	66.1245	7.47812	3.05293
360	6	0	67.6773	4.02839	1.64459
972	6	0	65.8919	7.80968	3.18829
0359-0359	6	0	68.8994	7.09323	2.8958
0360-0360	6	0	68.3851	6.05536	2.47209
0972-0972	6	0	69.1546	3.01849	1.2323
Overall ANOVA
	DF	Sum of Squares	Mean Square	F Value	Prob>F
Model	6	95.5117	15.9186	0.4579	0.83442
Error	35	1216.76	34.7645
Total	41	1312.27
Fit Statistics
	R-Square	Coeff Var	Root MSE	Data Mean
	0.07278	0.08662	5.89615	68.0713

### Sheet: Fig3B
ANOVATwoWay (strain and timepoint)
Overall ANOVA
	DF	Sum of Squares	Mean Square	F Value	P Value
Strain	6	0.000339286	5.65476e-05	0.26255	0.95051
timepoint (week)	1	0.00906	0.00906	42.0845	<0.0001
Model	7	0.0094	0.00134	6.23712	<0.0001
Error	34	0.00732	0.000215377
Corrected Total	41	0.01673
Means Comparisons
Tukey Test
Strain
	MeanDiff	SEM	q Value	Prob	Alpha	Sig	LCL	UCL
0359 M23	0.00333	0.00847	0.55636	0.99967	0.05	0	-0.0232	0.02987
0360 M23	0	0.00847	0	1	0.05	0	-0.02653	0.02653
0360 0359	-0.00333	0.00847	0.55636	0.99967	0.05	0	-0.02987	0.0232
0972 M23	-0.003	0.00847	0.50072	0.99982	0.05	0	-0.02953	0.02353
0972 0359	-0.00633	0.00847	1.05708	0.9883	0.05	0	-0.03287	0.0202
0972 0360	-0.003	0.00847	0.50072	0.99982	0.05	0	-0.02953	0.02353
0359-0359 M23	-0.000666667	0.00847	0.11127	1	0.05	0	-0.0272	0.02587
0359-0359 0359	-0.004	0.00847	0.66763	0.99905	0.05	0	-0.03053	0.02253
0359-0359 0360	-0.000666667	0.00847	0.11127	1	0.05	0	-0.0272	0.02587
0359-0359 0972	0.00233	0.00847	0.38945	0.99996	0.05	0	-0.0242	0.02887
0360-0360 M23	-0.0035	0.00847	0.58418	0.99956	0.05	0	-0.03003	0.02303
0360-0360 0359	-0.00683	0.00847	1.14054	0.98269	0.05	0	-0.03337	0.0197
0360-0360 0360	-0.0035	0.00847	0.58418	0.99956	0.05	0	-0.03003	0.02303
0360-0360 0972	-0.0005	0.00847	0.08345	1	0.05	0	-0.02703	0.02603
0360-0360 0359-0359	-0.00283	0.00847	0.4729	0.99987	0.05	0	-0.02937	0.0237
0972-0972 M23	-0.00617	0.00847	1.02926	0.98982	0.05	0	-0.0327	0.02037
0972-0972 0359	-0.0095	0.00847	1.58562	0.9171	0.05	0	-0.03603	0.01703
0972-0972 0360	-0.00617	0.00847	1.02926	0.98982	0.05	0	-0.0327	0.02037
0972-0972 0972	-0.00317	0.00847	0.52854	0.99975	0.05	0	-0.0297	0.02337
0972-0972 0359-0359	-0.0055	0.00847	0.91799	0.99446	0.05	0	-0.03203	0.02103
0972-0972 0360-0360	-0.00267	0.00847	0.44509	0.99991	0.05	0	-0.0292	0.02387
timepoint (week)
	MeanDiff	SEM	q Value	Prob	Alpha	Sig	LCL	UCL
2 1	0.02938	0.00453	9.17437	<0.0001	0.05	1	0.02018	0.03859
Strain's Grouping Letters Table
	Mean	Groups
359	0.0805	A
M23	0.07717	A
360	0.07717	A
0359-0359	0.0765	A
972	0.07417	A
0360-0360	0.07367	A
0972-0972	0.071	A
timepoint (week)'s Grouping Letters Table
	Mean	Groups	Groups
2	0.09043	A
1	0.06105		B

### Sheet: Fig4A
Kruskal-Wallis ANOVA
Descriptive Statistics
		N	Min	Q1	Median	Q3	Max
log(quantity+1/total DNA)	M23_0972	15	0	0	2.78274	3.91412	4.43665
log(quantity+1/total DNA)	0972_0972	15	0	3.01476	3.40802	4.01164	4.5364
log(quantity+1/total DNA)	Neg	15	0	0	0	0	3.00698
log(quantity+1/total DNA)	M23_0360	15	0	0	2.93065	3.9442	4.18219
log(quantity+1/total DNA)	0359_0359	15	3.4805	3.79511	4.0168	4.17278	4.30503
log(quantity+1/total DNA)	M23_0359	15	0	2.53534	3.57908	3.9312	4.6914
log(quantity+1/total DNA)	0360_0360	15	2.48048	3.3847	3.84955	3.96165	5.69252
log(quantity+1/total DNA)	WT	14	0	3.89874	3.95618	4.13373	4.43702
Ranks
		N	Mean Rank	Sum Rank
log(quantity+1/total DNA)	M23_0972	15	47.9333	719
log(quantity+1/total DNA)	0972_0972	15	65.4667	982
log(quantity+1/total DNA)	Neg	15	15.8667	238
log(quantity+1/total DNA)	M23_0360	15	50.0667	751
log(quantity+1/total DNA)	0359_0359	15	85.9333	1289
log(quantity+1/total DNA)	M23_0359	15	59	885
log(quantity+1/total DNA)	0360_0360	15	74.4	1116
log(quantity+1/total DNA)	WT	14	82.8571	1160
Test Statistics
	Chi-Square	DF	Prob>Chi-Square
log(quantity+1/total DNA)	45.7916	7	<0.0001
Dunn's Test
		Mean Rank Diff	Z	Prob	Sig
log(quantity+1/total DNA)	M23_0972 0972_0972	-17.5333	-1.40013	1	0
log(quantity+1/total DNA)	M23_0972 Neg	32.0667	2.5607	0.29249	0
log(quantity+1/total DNA)	M23_0972 M23_0360	-2.13333	-0.17036	1	0
log(quantity+1/total DNA)	M23_0972 0359_0359	-38	-3.03451	0.06746	0
log(quantity+1/total DNA)	M23_0972 M23_0359	-11.0667	-0.88373	1	0
log(quantity+1/total DNA)	M23_0972 0360_0360	-26.4667	-2.11351	0.9676	0
log(quantity+1/total DNA)	M23_0972 WT	-34.9238	-2.74035	0.17184	0
log(quantity+1/total DNA)	0972_0972 Neg	49.6	3.96083	0.00209	1
log(quantity+1/total DNA)	0972_0972 M23_0360	15.4	1.22978	1	0
log(quantity+1/total DNA)	0972_0972 0359_0359	-20.4667	-1.63438	1	0
log(quantity+1/total DNA)	0972_0972 M23_0359	6.46667	0.5164	1	0
log(quantity+1/total DNA)	0972_0972 0360_0360	-8.93333	-0.71338	1	0
log(quantity+1/total DNA)	0972_0972 WT	-17.3905	-1.36457	1	0
log(quantity+1/total DNA)	Neg M23_0360	-34.2	-2.73106	0.17677	0
log(quantity+1/total DNA)	Neg 0359_0359	-70.0667	-5.59521	<0.0001	1
log(quantity+1/total DNA)	Neg M23_0359	-43.1333	-3.44444	0.01602	1
log(quantity+1/total DNA)	Neg 0360_0360	-58.5333	-4.67421	<0.0001	1
log(quantity+1/total DNA)	Neg WT	-66.9905	-5.25652	<0.0001	1
log(quantity+1/total DNA)	M23_0360 0359_0359	-35.8667	-2.86415	0.11708	0
log(quantity+1/total DNA)	M23_0360 M23_0359	-8.93333	-0.71338	1	0
log(quantity+1/total DNA)	M23_0360 0360_0360	-24.3333	-1.94315	1	0
log(quantity+1/total DNA)	M23_0360 WT	-32.7905	-2.57296	0.28233	0
log(quantity+1/total DNA)	0359_0359 M23_0359	26.9333	2.15078	0.88183	0
log(quantity+1/total DNA)	0359_0359 0360_0360	11.5333	0.921	1	0
log(quantity+1/total DNA)	0359_0359 WT	3.07619	0.24138	1	0
log(quantity+1/total DNA)	M23_0359 0360_0360	-15.4	-1.22978	1	0
log(quantity+1/total DNA)	M23_0359 WT	-23.8571	-1.87199	1	0
log(quantity+1/total DNA)	0360_0360 WT	-8.45714	-0.6636	1	0

### Sheet: Fig4B
Kruskal-Wallis ANOVA
Descriptive Statistics
		N	Min	Q1	Median	Q3	Max
log cfu	M23_0972	15	0	2.60557	2.9688	3.36616	5.0954
log cfu	0972_0972	15	2.81996	3.44693	3.6351	3.86405	4.71906
log cfu	Neg	15	0	0	0	0	0
log cfu	M23_0360	15	2.62638	3.01729	3.39719	4.01352	4.48785
log cfu	0359_0359	15	0	2.99754	3.37874	4.25939	4.67347
log cfu	M23_0359	15	0	2.26423	3.1953	3.66799	4.52624
log cfu	0360_0360	15	2.97316	3.62931	3.92538	4.53761	5.21685
log cfu	WT	15	0	2.7211	3.12354	3.57807	4.75204
Ranks
		N	Mean Rank	Sum Rank
log cfu	M23_0972	15	49.0333	735.5
log cfu	0972_0972	15	80.3333	1205
log cfu	Neg	15	11.5	172.5
log cfu	M23_0360	15	68.9333	1034
log cfu	0359_0359	15	70.7667	1061.5
log cfu	M23_0359	15	53.8	807
log cfu	0360_0360	15	92.5333	1388
log cfu	WT	15	57.1	856.5
Test Statistics
	Chi-Square	DF	Prob>Chi-Square
log cfu	52.2006	7	<0.0001
Dunn's Test
		Mean Rank Diff	Z	Prob	Sig
log cfu	M23_0972 0972_0972	-31.3	-2.47185	0.37637	0
log cfu	M23_0972 Neg	37.5333	2.96411	0.085	0
log cfu	M23_0972 M23_0360	-19.9	-1.57156	1	0
log cfu	M23_0972 0359_0359	-21.7333	-1.71634	1	0
log cfu	M23_0972 M23_0359	-4.76667	-0.37644	1	0
log cfu	M23_0972 0360_0360	-43.5	-3.43532	0.01657	1
log cfu	M23_0972 WT	-8.06667	-0.63705	1	0
log cfu	0972_0972 Neg	68.8333	5.43596	<0.0001	1
log cfu	0972_0972 M23_0360	11.4	0.90029	1	0
log cfu	0972_0972 0359_0359	9.56667	0.75551	1	0
log cfu	0972_0972 M23_0359	26.5333	2.09541	1	0
log cfu	0972_0972 0360_0360	-12.2	-0.96347	1	0
log cfu	0972_0972 WT	23.2333	1.8348	1	0
log cfu	Neg M23_0360	-57.4333	-4.53567	0.000160778	1
log cfu	Neg 0359_0359	-59.2667	-4.68045	<0.0001	1
log cfu	Neg M23_0359	-42.3	-3.34055	0.02341	1
log cfu	Neg 0360_0360	-81.0333	-6.39943	<0.0001	1
log cfu	Neg WT	-45.6	-3.60116	0.00887	1
log cfu	M23_0360 0359_0359	-1.83333	-0.14478	1	0
log cfu	M23_0360 M23_0359	15.1333	1.19512	1	0
log cfu	M23_0360 0360_0360	-23.6	-1.86376	1	0
log cfu	M23_0360 WT	11.8333	0.93451	1	0
log cfu	0359_0359 M23_0359	16.9667	1.3399	1	0
log cfu	0359_0359 0360_0360	-21.7667	-1.71897	1	0
log cfu	0359_0359 WT	13.6667	1.07929	1	0
log cfu	M23_0359 0360_0360	-38.7333	-3.05888	0.06221	0
log cfu	M23_0359 WT	-3.3	-0.26061	1	0
log cfu	0360_0360 WT	35.4333	2.79827	0.14386	0

### Sheet: Fig5
Kruskal-Wallis ANOVA
Descriptive Statistics
		N	Min	Q1	Median	Q3	Max
log(x+1)	Ctrl	5	0	0	0	0.30103	0.30103
log(x+1)	360	5	0	0.15051	0.47712	0.69897	0.69897
log(x+1)	361	5	2.3075	2.37023	2.43933	2.49656	2.51455
log(x+1)	360-361	5	1.32222	1.33232	1.34242	1.43107	1.44716
Ranks
		N	Mean Rank	Sum Rank
log(x+1)	Ctrl	5	3.9	19.5
log(x+1)	360	5	7.1	35.5
log(x+1)	361	5	18	90
log(x+1)	360-361	5	13	65
Test Statistics
	Chi-Square	DF	Prob>Chi-Square
log(x+1)	17.0075	3	0.000704251
Dunn's Test
		Mean Rank Diff	Z	Prob	Sig
log(x+1)	Ctrl 360	-3.2	-0.86043	1	0
log(x+1)	Ctrl 361	-14.1	-3.79126	0.00089932	1
log(x+1)	Ctrl 360-361	-9.1	-2.44684	0.08647	0
log(x+1)	360 361	-10.9	-2.93083	0.02028	1
log(x+1)	360 360-361	-5.9	-1.58641	0.67587	0
log(x+1)	361 360-361	5	1.34442	1	0
